# Genomic diversity affects the accuracy of bacterial SNP calling pipelines

**DOI:** 10.1101/653774

**Authors:** Stephen J. Bush, Dona Foster, David W. Eyre, Emily L. Clark, Nicola De Maio, Liam P. Shaw, Nicole Stoesser, Tim E. A. Peto, Derrick W. Crook, A. Sarah Walker

## Abstract

**Background:** Accurately identifying SNPs from bacterial sequencing data is an essential requirement for using genomics to track transmission and predict important phenotypes such as antimicrobial resistance. However, most previous performance evaluations of SNP calling have been restricted to eukaryotic (human) data. Additionally, bacterial SNP calling requires choosing an appropriate reference genome to align reads to, which, together with the bioinformatic pipeline, affects the accuracy and completeness of a set of SNP calls obtained.

This study evaluates the performance of 41 SNP calling pipelines using simulated data from 254 strains of 10 clinically common bacteria and real data from environmentally-sourced and genomically diverse isolates within the genera *Citrobacter, Enterobacter, Escherichia* and *Klebsiella*.

**Results:** We evaluated the performance of 41 SNP calling pipelines, aligning reads to genomes of the same or a divergent strain. Irrespective of pipeline, a principal determinant of reliable SNP calling was reference genome selection. Across multiple taxa, there was a strong inverse relationship between pipeline sensitivity and precision, and the Mash distance (a proxy for average nucleotide divergence) between reads and reference genome. The effect was especially pronounced for diverse, recombinogenic, bacteria such as *Escherichia coli*, but less dominant for clonal species such as *Mycobacterium tuberculosis*.

**Conclusions:** The accuracy of SNP calling for a given species is compromised by increasing intra-species diversity. When reads were aligned to the same genome from which they were sequenced, among the highest performing pipelines was Novoalign/GATK. However, across the full range of (divergent) genomes, among the consistently highest-performing pipelines was Snippy.
