## Supplementary Table 1 for "Genomic diversity affects the accuracy of bacterial SNP calling pipelines"

### Sheet: Supplementary Table 1
Supplementary Table 1. Sources of software.
Name	Version	URL	Publication
Read simulators
wgsim (part of the SAMtools/BCFtools package)	1.7	https://sourceforge.net/projects/samtools/	Li, et al. (2009) The Sequence Alignment/Map format and SAMtools. Bioinformatics. 25(16):2078-2079.
Short read aligners
BWA-mem	0.7.17	http://bio-bwa.sourceforge.net	Li and Durbin (2009) Fast and accurate short read alignment with Burrows-Wheeler Transform. Bioinformatics. 25:1754-1760.
minimap2	2.10-r773-dirty	https://github.com/lh3/minimap2	Li (2018) Minimap2: pairwise alignment for nucleotide sequences. Bioinformatics. bty191
Novoalign	3.09.00	http://www.novocraft.com	no associated publication at the time this table was created
SOAP3-dp *	2.3.172	https://github.com/aquaskyline/SOAP3-dp	Luo, et al. (2013) SOAP3-dp: fast, accurate and sensitive GPU-based short read aligner. PLoS ONE. 8(5):e65632.
Stampy	1.0.32	http://www.well.ox.ac.uk/project-stampy	Lunter and Goodson (2011). Stampy: a statistical algorithm for sensitive and fast mapping of Illumina sequence reads. Genome Research. 21:936-939.
Variant callers
16GT	1	https://github.com/aquaskyline/16GT	Luo, et al. (2017) 16GT: a fast and sensitive variant caller using a 16-genotype probabilistic model. GigaScience. 6(7):1-4.
Freebayes	1.1.0-60-gc15b070	https://github.com/ekg/freebayes	Garrison and Marth (2012). Haplotype-based variant detection from short-read sequencing. arXiv. https://arxiv.org/abs/1207.3907
GATK HaplotypeCaller	4.0.7.0	https://software.broadinstitute.org/gatk/	DePristo, et al. (2011) A framework for variation discovery and genotyping using next-generation DNA sequencing data. Nature Genetics. 43(5):491-498.
LoFreq	2.1.2	http://csb5.github.io/lofreq/	Wilm, et al. (2012) LoFreq: a sequence-quality aware, ultra-sensitive variant caller for uncovering cell-population heterogeneity from high-throughput sequencing datasets. Nucleic Acids Research. 40(22):11189-11201.
Platypus	0.8.1	http://www.well.ox.ac.uk/platypus	Rimmer, et al. (2014) Integrating mapping-, assembly- and haplotype-based approaches for calling variants in clinical sequencing applications. Nature Genetics. 46:912.
SAMtools/BCFtools mpileup	1.7	https://sourceforge.net/projects/samtools/	Li, et al. (2009) The Sequence Alignment/Map format and SAMtools. Bioinformatics. 25(16):2078-2079.
Snippy	4.3.6	https://github.com/tseemann/snippy	no associated publication at the time this table was created
SNVer	0.5.3	https://sourceforge.net/projects/snver/	Wei, et al. (2011) SNVer: a statistical tool for variant calling in analysis of pooled or individual next-generation sequencing data. Nucleic Acids Research. 39(19): e132.
SNVSniffer	2.0.4	http://snvsniffer.sourceforge.net	Liu, et al. (2016) SNVSniffer: an integrated caller for germline and somatic single-nucleotide and indel mutations. BMC Systems Biology. 10(suppl 2): 47.
Strelka	2.9.2	https://github.com/Illumina/strelka/	Saunders, et al. (2012) Strelka: accurate somatic small-variant calling from sequenced tumor-normal sample pairs. Bioinformatics. 28(14):1811-1817.
VarScan	2.3.9	https://sourceforge.net/projects/varscan/	Kobolt, et al. (2009) VarScan: variant detection in massively parallel sequencing of individual and pooled samples. Bioinformatics. 25(17):2283-2285.
Other software
BLAST+ (for running Simulome)	2.7.1	ftp://ftp.ncbi.nlm.nih.gov/blast/executables/blast+/LATEST/	Camacho, et al. (2008) BLAST+: architecture and applications. BMC Bioinformatics. 10:421.
Kaiju	1.6.1	http://kaiju.binf.ku.dk/	Menzel, et al. (2016) Fast and sensitive taxonomic classification for metagenomics with Kaiju. Nature Communications. 7:11257.
Kraken2	2.0.7beta	https://ccb.jhu.edu/software/kraken2/index.shtml	Wood and Salzberg (2014) Kraken: ultrafast metagenomic sequence classification using exact alignments. Genome Biology. 15:R46.
Mash	2.1	https://github.com/marbl/Mash	Ondov, et al. (2016) Mash: fast genome and metagenome distance estimation using MinHash. Genome Biology. 17(1):132.
MEGA	7.0.14	https://www.megasoftware.net/	Kumar, et al. (2016) MEGA7: Molecular Evolutionary Genetics Analysis Version 7.0 for Bigger Datasets. Molecular Biology and Evolution. 33(7):1870-1874.
nucmer	4.0.0beta2	https://github.com/mummer4/mummer	Marçais, et al. (2018) MUMmer4: A fast and versatile genome alignment system. PLoS Computational Biology. 14(1): e1005944.
Parsnp	1.2	https://github.com/marbl/parsnp	Treangen, et al. (2014) The Harvest suite for rapid core-genome alignment and visualization of thousands of intraspecific microbial genomes. Genome Biology. 15:524.
Picard Tools	2.17.11	https://broadinstitute.github.io/picard/	no associated publication at the time this table was created
Simulome	1.2	https://github.com/price0416/Simulome	Price and Gibas (2017) Simulome: a genome sequence and variant simulator. Bioinformatics. 33(12): 1876–1878.
vcflib	1.0.0-rc1	https://github.com/vcflib/vcflib	no associated publication at the time this table was created
* SOAP3-dp is necessary to build the indexes used by 16GT but is not itself evaluated in this study. This is due to hardware limitations - SOAP3-dp requires a CUDA-enabled GPU.
