## Supplementary Table 5 for "Genomic diversity affects the accuracy of bacterial SNP calling pipelines"

### Sheet: Supplementary Table 5
Supplementary Table 5. Genomic diversity within 10 clinically common bacterial species.
Species	No. of strains used in this study	Smallest genome size (Mb)	Largest genome size (Mb)	Range of genome sizes (as a % of the smallest)	Smallest % GC	Largest % GC	Range of % GC (as a % of the smallest)	Smallest no. of genes	Largest no. of genes	Range of gene numbers (as a % of the smallest)	Smallest no. of proteins	Largest no. of proteins	Range of protein numbers (as a % of the smallest)
Clostridioides difficile	28	4.07536	4.47433	9.79	28.6	29.2	2.1	3743	4294	14.72	3499	4128	17.98
Escherichia coli	30	4.64165	5.6431	21.58	50.382	50.9935	1.21	4498	6020	33.84	4140	5568	34.49
Klebsiella pneumoniae	31	5.33394	6.37455	19.51	56.1673	57.48	2.34	5286	6713	27	5033	6185	22.89
Listeria monocytogenes	31	2.87443	3.07278	6.9	37.8	38.1	0.79	2905	3188	9.74	2765	3059	10.63
Mycobacterium tuberculosis	29	4.37859	4.44442	1.5	65.6	65.61	0.02	4008	4647	15.94	3697	4599	24.4
Neisseria gonorrhoeae	15	2.15392	2.27895	5.8	52.2905	52.69	0.76	1989	2694	35.44	1886	2341	24.13
Salmonella enterica	31	4.58069	5.26861	15.02	51.5	52.2367	1.43	4465	5378	20.45	4052	5081	25.39
Shigella dysenteriae	2	4.36923	4.4802	2.54	50.9501	51.25	0.59	4834	6503	34.53	4294	6409	49.25
Staphylococcus aureus	31	2.67692	3.0957	15.64	32.6901	32.9937	0.93	2716	3296	21.35	2550	3098	21.49
Streptococcus pneumoniae	36	1.98341	2.28777	15.35	39.5	39.9	1.01	1967	2472	25.67	1814	2199	21.22
Total	264
