## Supplementary Table 8 for "Genomic diversity affects the accuracy of bacterial SNP calling pipelines"

### Sheet: Supplementary Table 8
Supplementary Table 8. Environmentally-sourced/reference Gram-negative isolates and associated representative genomes.
Isolate	Isolation source	BioSample ID	SRA run ID (Illumina reads)	SRA run ID (ONT reads)	MALDI TOF species prediction	Top species prediction, using Kraken2 with the MiniKraken2 v1 database	% of reads classified as this species by Kraken2	Top species prediction, using Kaiju with the consensus output of the 'P' and 'E' databases	% of reads classified as this species by Kaiju	Species classification used for variant calling (i.e. for selecting a representative genome to which reads are aligned)	URL of representative genome for this species	Strain name	Mash distance between reads and representative genome	Notes
RBHSTW-00053	Sewage effluent	SAMN10819811	SRR8482581	SRR8494937	Citrobacter braaki	Citrobacter freundii complex sp. CFNIH3	38.7	Citrobacter portucalensis	10.7	Citrobacter freundii	ftp://ftp.ncbi.nlm.nih.gov/genomes/all/GCF/000/648/515/GCF_000648515.1_ASM64851v1/GCF_000648515.1_ASM64851v1_genomic.fna.gz	CFNIH1	0.0816138
RBHSTW-00127	Sewage influent	SAMN10819801	SRR8482582	SRR8494941	Citrobacter braaki	Citrobacter braakii	19.3	Citrobacter portucalensis	11.8	Citrobacter freundii	ftp://ftp.ncbi.nlm.nih.gov/genomes/all/GCF/000/648/515/GCF_000648515.1_ASM64851v1/GCF_000648515.1_ASM64851v1_genomic.fna.gz	CFNIH1	0.0843302	Kraken2 also classifies 76.3% of reads as belonging to the Citrobacter freundii complex, and 18.1% as a specific member: Citrobacter freundii complex sp. CFNIH3.
RBHSTW-00029	River sample	SAMN10819817	SRR8482583	SRR8494938	Citrobacter freundii	Citrobacter sp. FDAARGOS_156	58.3	Citrobacter portucalensis	8.9	Citrobacter freundii	ftp://ftp.ncbi.nlm.nih.gov/genomes/all/GCF/000/648/515/GCF_000648515.1_ASM64851v1/GCF_000648515.1_ASM64851v1_genomic.fna.gz	CFNIH1	0.0974869	Kraken2 also classifies 15.5% of reads as belonging to the Citrobacter freundii complex.
RBHSTW-00350	River sample	SAMN10819810	SRR8482575	SRR8494924	Citrobacter freundii	Citrobacter freundii	59.7	Citrobacter portucalensis	20.6	Citrobacter freundii	ftp://ftp.ncbi.nlm.nih.gov/genomes/all/GCF/000/648/515/GCF_000648515.1_ASM64851v1/GCF_000648515.1_ASM64851v1_genomic.fna.gz	CFNIH1	0.0799006
RBHSTW-00059	Sewage effluent	SAMN10819814	SRR8482574	SRR8494944	Enterobacter cloacae	Enterobacter hormaechei	31.2	Enterobacter cloacae	36	Enterobacter cloacae	ftp://ftp.ncbi.nlm.nih.gov/genomes/all/GCF/000/025/565/GCF_000025565.1_ASM2556v1/GCF_000025565.1_ASM2556v1_genomic.fna.gz	ATCC 13047	0.117785	While at the species level there is a degree of ambiguity, Kraken2 is more confident in a genus-level classification: 81.3% of reads are classified as belonging to the Enterobacter cloacaecomplex.
RBHSTW-00131	Sewage influent	SAMN10819809	SRR8482577	SRR8494935	Enterobacter cloacae	Enterobacter cloacae	18.1	Enterobacter cloacae	46.1	Enterobacter cloacae	ftp://ftp.ncbi.nlm.nih.gov/genomes/all/GCF/000/025/565/GCF_000025565.1_ASM2556v1/GCF_000025565.1_ASM2556v1_genomic.fna.gz	ATCC 13047	0.109331
RBHSTW-00340	Sewage effluent	SAMN10819812	SRR8482570	SRR8494921	Enterobacter cloacae	Enterobacter cloacae	18	Enterobacter cloacae	46	Enterobacter cloacae	ftp://ftp.ncbi.nlm.nih.gov/genomes/all/GCF/000/025/565/GCF_000025565.1_ASM2556v1/GCF_000025565.1_ASM2556v1_genomic.fna.gz	ATCC 13047	0.109331
RBHSTW-00309	Sewage influent	SAMN10819806	SRS4294124	SRS4294124	Enterobacter kobei	Enterobacter cloacae	18.4	Enterobacter cloacae	22.2	Enterobacter cloacae	ftp://ftp.ncbi.nlm.nih.gov/genomes/all/GCF/001/729/765/GCF_001729765.1_ASM172976v1/GCF_001729765.1_ASM172976v1_genomic.fna.gz	DSM27110T_ERS788665	0.0887833
CFT073	Reference strain	SAMN10819847	SRR8482585	SRR8494940	Escherichia coli	Escherichia coli	81.2	Escherichia coli	48.5	Escherichia coli	ftp://ftp.ncbi.nlm.nih.gov/genomes/all/GCF/000/005/845/GCF_000005845.2_ASM584v2/GCF_000005845.2_ASM584v2_genomic.fna.gz	K-12 substr. MG1655	0.0313762	The top hit isolate, according to Kraken2, is Escherichia coli CFT073, to which 1.7% of reads are classified.
RBHSTW-00122	Sewage influent	SAMN10819815	SRR8482571	SRR8494943	Escherichia coli	Escherichia coli	43.3	Escherichia coli	31.8	Escherichia coli	ftp://ftp.ncbi.nlm.nih.gov/genomes/all/GCF/000/005/845/GCF_000005845.2_ASM584v2/GCF_000005845.2_ASM584v2_genomic.fna.gz	K-12 substr. MG1655	0.0145592	The top hit isolate, according to Kraken2, is Escherichia coli APEC O2-211, to which 1.6% of reads are classified.
RBHSTW-00277	River sample	SAMN10819813	SRR8482576	SRR8494919	Escherichia coli	Escherichia coli	78.9	Escherichia coli	40.1	Escherichia coli	ftp://ftp.ncbi.nlm.nih.gov/genomes/all/GCF/000/005/845/GCF_000005845.2_ASM584v2/GCF_000005845.2_ASM584v2_genomic.fna.gz	K-12 substr. MG1655	0.0298988	No specific Escherchia coli isolate can be identified by Kraken2, with the top hit - Escherichia coli O127:H6 - assigned to only 0.01% of the reads.
RHB10-C07	Sheep faeces	SAMN10819816	SRR8482572	SRR8494923	Escherichia coli	Escherichia coli	45.5	Escherichia coli	34.3	Escherichia coli	ftp://ftp.ncbi.nlm.nih.gov/genomes/all/GCF/000/005/845/GCF_000005845.2_ASM584v2/GCF_000005845.2_ASM584v2_genomic.fna.gz	K-12 substr. MG1655	0.0145076	No specific Escherchia coli isolate can be identified by Kraken2, with the top hit - Escherichia coli 1303 - assigned to only 0.11% of the reads.
RHB11-C04	Cattle faeces	SAMN10819802	SRR8482578	SRR8494916	Escherichia coli	Escherichia coli	40.4	Escherichia coli	29.1	Escherichia coli	ftp://ftp.ncbi.nlm.nih.gov/genomes/all/GCF/000/005/845/GCF_000005845.2_ASM584v2/GCF_000005845.2_ASM584v2_genomic.fna.gz	K-12 substr. MG1655	0.0139486	No specific Escherchia coli isolate can be identified by Kraken2, with the top hit - Escherichia coli O7:K1 - assigned to only 0.22% of the reads.
RBHSTW-00167	100m upstream	SAMN10819808	SRR8482584	SRR8494917	Klebsiella oxytoca	Klebsiella oxytoca	12.2	Klebsiella oxytoca	39.5	Klebsiella oxytoca	ftp://ftp.ncbi.nlm.nih.gov/genomes/all/GCF/001/022/195/GCF_001022195.1_ASM102219v1/GCF_001022195.1_ASM102219v1_genomic.fna.gz	CAV1374	0.0233014
RBHSTW-00189	River sample	SAMN10819804	SRR8482580	SRR8494920	Klebsiella oxytoca	Klebsiella oxytoca	35.1	Klebsiella oxytoca	41.5	Klebsiella oxytoca	ftp://ftp.ncbi.nlm.nih.gov/genomes/all/GCF/001/022/195/GCF_001022195.1_ASM102219v1/GCF_001022195.1_ASM102219v1_genomic.fna.gz	CAV1374	0.0590885
MGH78578	Reference strain	SAMN10819819	SRR8482586	SRR8494939	Klebsiella pneumoniae	Klebsiella pneumoniae	81.1	Klebsiella pneumoniae	59.8	Klebsiella pneumoniae	ftp://ftp.ncbi.nlm.nih.gov/genomes/all/GCF/000/240/185/GCF_000240185.1_ASM24018v2/GCF_000240185.1_ASM24018v2_genomic.fna.gz	HS11286	0.0103986	The top hit isolate, according to Kraken2, is Klebsiella pneumoniae subsp. pneumoniae MGH 78578, to which 10.4% of reads are classified.
RBHSTW-00128	Sewage influent	SAMN10819807	SRR8482569	SRR8494936	Klebsiella pneumoniae	Klebsiella pneumoniae	83	Klebsiella pneumoniae	62.5	Klebsiella pneumoniae	ftp://ftp.ncbi.nlm.nih.gov/genomes/all/GCF/000/240/185/GCF_000240185.1_ASM24018v2/GCF_000240185.1_ASM24018v2_genomic.fna.gz	HS11286	0.0106974
RHB14-C01	Pig faeces	SAMN10819805	SRR8482567	SRR8494915	Klebsiella pneumoniae	Klebsiella pneumoniae	84.6	Klebsiella pneumoniae	64	Klebsiella pneumoniae	ftp://ftp.ncbi.nlm.nih.gov/genomes/all/GCF/000/240/185/GCF_000240185.1_ASM24018v2/GCF_000240185.1_ASM24018v2_genomic.fna.gz	HS11286	0.0115313
