## Supplementary Table 10 for "Genomic diversity affects the accuracy of bacterial SNP calling pipelines"

### Sheet: Supplementary Table 10
Supplementary Table 10. Ranked performance of SNP calling pipelines after aligning real reads to reference genome differing from their origin.
Overall rank	Aligner/caller	Sum of individual ranks (F-score, precision, recall, total number of true positives, false positives and false negatives, number of errors per million sequenced bases)	Ranks and scores for each performance metric, given in the format "RANK IN THIS DISTRIBUTION (PERFORMANCE METRIC: AVERAGE VALUE FOR THIS PERFORMANCE METRIC)"
1	bwa-mem/strelka	72	1 (f-score: 0.9053), 29 (precision: 0.8743), 2 (recall: 0.9415), 3 (true positives: 174380.9444), 33 (false positives: 28992.9444), 3 (false negatives: 13289.4444), 1 (total errors per million sequenced bases: 26416.5072)
2	bwa-mem/mpileup	80	2 (f-score: 0.9015), 26 (precision: 0.8816), 6 (recall: 0.9249), 7 (true positives: 169798.4444), 30 (false positives: 26023.6667), 7 (false negatives: 17871.9444), 2 (total errors per million sequenced bases: 27345.9039)
3	bwa-mem/snver	83	3 (f-score: 0.9010), 27 (precision: 0.8804), 5 (recall: 0.9252), 8 (true positives: 169706.4444), 29 (false positives: 26003.1667), 8 (false negatives: 17963.9444), 3 (total errors per million sequenced bases: 27377.5839)
4	bwa-mem/freebayes	85	5 (f-score: 0.9000), 33 (precision: 0.8699), 3 (recall: 0.9351), 4 (true positives: 172580.9444), 32 (false positives: 28938.6667), 4 (false negatives: 15089.4444), 4 (total errors per million sequenced bases: 27504.8983)
5	bwa-mem/varscan	94	4 (f-score: 0.9006), 24 (precision: 0.8832), 10 (recall: 0.9212), 12 (true positives: 168923.5000), 27 (false positives: 25473.8333), 12 (false negatives: 18746.8889), 5 (total errors per million sequenced bases: 27526.6222)
6	bwa-mem/lofreq	100	6 (f-score: 0.8996), 28 (precision: 0.8800), 9 (recall: 0.9226), 11 (true positives: 169054.1111), 28 (false positives: 25961.4444), 11 (false negatives: 18616.2778), 7 (total errors per million sequenced bases: 27752.8022)
7	snippy	103	9 (f-score: 0.8947), 14 (precision: 0.9053), 17 (recall: 0.8878), 17 (true positives: 158251.0000), 20 (false positives: 16931.3333), 17 (false negatives: 29419.3889), 9 (total errors per million sequenced bases: 28576.4789)
8	bwa-mem/platypus	104	7 (f-score: 0.8993), 25 (precision: 0.8823), 12 (recall: 0.9196), 14 (true positives: 168242.4444), 26 (false positives: 24803.8333), 14 (false negatives: 19427.9444), 6 (total errors per million sequenced bases: 27531.4556)
9	bwa-mem/16GT	105	8 (f-score: 0.8971), 30 (precision: 0.8742), 8 (recall: 0.9238), 10 (true positives: 169310.6111), 31 (false positives: 26969.2222), 10 (false negatives: 18359.7778), 8 (total errors per million sequenced bases: 28226.5483)
10	stampy/mpileup	106	11 (f-score: 0.8891), 37 (precision: 0.8530), 4 (recall: 0.9337), 2 (true positives: 174746.1667), 38 (false positives: 35982.9444), 2 (false negatives: 12924.2222), 12 (total errors per million sequenced bases: 30670.5267)
11	novoalign/strelka	120	12 (f-score: 0.8888), 20 (precision: 0.8972), 18 (recall: 0.8845), 18 (true positives: 157056.2778), 23 (false positives: 18899.4444), 18 (false negatives: 30614.1111), 11 (total errors per million sequenced bases: 30555.3106)
12	stampy/varscan	122	14 (f-score: 0.8826), 39 (precision: 0.8481), 7 (recall: 0.9244), 5 (true positives: 171470.5556), 39 (false positives: 36077.1111), 5 (false negatives: 16199.8333), 13 (total errors per million sequenced bases: 32688.3944)
13	stampy/snver	125	13 (f-score: 0.8830), 38 (precision: 0.8522), 11 (recall: 0.9202), 6 (true positives: 170104.2222), 37 (false positives: 34825.5556), 6 (false negatives: 17566.1667), 14 (total errors per million sequenced bases: 32730.8533)
14	stampy/strelka	126	10 (f-score: 0.8918), 32 (precision: 0.8718), 14 (recall: 0.9161), 13 (true positives: 168686.3889), 34 (false positives: 29650.1111), 13 (false negatives: 18984.0000), 10 (total errors per million sequenced bases: 30329.7489)
15	novoalign/mpileup	128	15 (f-score: 0.8780), 17 (precision: 0.9041), 22 (recall: 0.8586), 21 (true positives: 150192.6667), 17 (false positives: 16523.4444), 21 (false negatives: 37477.7222), 15 (total errors per million sequenced bases: 33248.9450)
16	novoalign/snver	135	16 (f-score: 0.8772), 18 (precision: 0.9024), 23 (recall: 0.8585), 22 (true positives: 150162.7222), 18 (false positives: 16731.8333), 22 (false negatives: 37507.6667), 16 (total errors per million sequenced bases: 33399.1867)
17	novoalign/platypus	139	18 (f-score: 0.8755), 21 (precision: 0.8969), 21 (recall: 0.8603), 20 (true positives: 150683.8333), 21 (false positives: 17780.7222), 20 (false negatives: 36986.5556), 18 (total errors per million sequenced bases: 33739.2439)
18	novoalign/lofreq	141	19 (f-score: 0.8750), 16 (precision: 0.9042), 24 (recall: 0.8534), 24 (true positives: 148652.1667), 15 (false positives: 16086.7222), 24 (false negatives: 39018.2222), 19 (total errors per million sequenced bases: 33909.2117)
19	novoalign/varscan	144	20 (f-score: 0.8748), 15 (precision: 0.9051), 25 (recall: 0.8520), 25 (true positives: 148512.2222), 14 (false positives: 16018.4444), 25 (false negatives: 39158.1667), 20 (total errors per million sequenced bases: 33949.1656)
20	stampy/freebayes	144	29 (f-score: 0.8421), 41 (precision: 0.7617), 1 (recall: 0.9490), 1 (true positives: 175784.5556), 41 (false positives: 55508.1667), 1 (false negatives: 11885.8333), 30 (total errors per million sequenced bases: 42665.9217)
21	novoalign/freebayes	145	21 (f-score: 0.8732), 22 (precision: 0.8918), 20 (recall: 0.8613), 19 (true positives: 150816.4444), 22 (false positives: 18823.0000), 19 (false negatives: 36853.9444), 22 (total errors per million sequenced bases: 34435.3439)
22	stampy/platypus	149	17 (f-score: 0.8767), 35 (precision: 0.8567), 15 (recall: 0.9014), 15 (true positives: 165149.5556), 35 (false positives: 31395.9444), 15 (false negatives: 22520.8333), 17 (total errors per million sequenced bases: 33612.0178)
23	stampy/16GT	150	18 (f-score: 0.8755), 40 (precision: 0.8406), 13 (recall: 0.9175), 9 (true positives: 169489.7778), 40 (false positives: 36395.0556), 9 (false negatives: 18180.6111), 21 (total errors per million sequenced bases: 34106.7211)
24	minimap2/16GT	159	25 (f-score: 0.8515), 11 (precision: 0.9134), 28 (recall: 0.8140), 28 (true positives: 134524.6667), 12 (false positives: 10899.1667), 28 (false negatives: 53145.7222), 27 (total errors per million sequenced bases: 39069.6556)
25	minimap2/freebayes	159	26 (f-score: 0.8513), 13 (precision: 0.9101), 27 (recall: 0.8229), 27 (true positives: 136035.1667), 13 (false positives: 11515.5000), 27 (false negatives: 51635.2222), 26 (total errors per million sequenced bases: 38284.6967)
26	novoalign/16GT	160	23 (f-score: 0.8655), 19 (precision: 0.9006), 26 (recall: 0.8403), 26 (true positives: 144963.5000), 16 (false positives: 16203.2222), 26 (false negatives: 42706.8889), 24 (total errors per million sequenced bases: 36342.0222)
27	minimap2/lofreq	162	27 (f-score: 0.8442), 7 (precision: 0.9264), 30 (recall: 0.7962), 30 (true positives: 129192.0556), 10 (false positives: 8271.9444), 30 (false negatives: 58478.3333), 28 (total errors per million sequenced bases: 40687.9528)
28	minimap2/varscan	165	28 (f-score: 0.8430), 6 (precision: 0.9273), 31 (recall: 0.7936), 31 (true positives: 128690.2778), 9 (false positives: 8245.5000), 31 (false negatives: 58980.1111), 29 (total errors per million sequenced bases: 40943.0044)
29	stampy/lofreq	165	22 (f-score: 0.8704), 36 (precision: 0.8559), 16 (recall: 0.8889), 16 (true positives: 161951.2222), 36 (false positives: 31679.3889), 16 (false negatives: 25719.1667), 23 (total errors per million sequenced bases: 35708.9472)
30	bwa-mem/gatk	170	24 (f-score: 0.8641), 31 (precision: 0.8725), 19 (recall: 0.8622), 23 (true positives: 150124.1111), 25 (false positives: 22678.2778), 23 (false negatives: 37546.2778), 25 (total errors per million sequenced bases: 37014.7733)
31	minimap2/mpileup	170	30 (f-score: 0.8277), 5 (precision: 0.9277), 32 (recall: 0.7765), 32 (true positives: 123970.4444), 8 (false positives: 7820.6667), 32 (false negatives: 63699.9444), 31 (total errors per million sequenced bases: 43753.1339)
32	minimap2/strelka	178	33 (f-score: 0.8099), 3 (precision: 0.9315), 34 (recall: 0.7513), 34 (true positives: 114553.2778), 6 (false positives: 6684.4444), 34 (false negatives: 73117.1111), 34 (total errors per million sequenced bases: 48516.4872)
33	minimap2/gatk	183	31 (f-score: 0.8204), 10 (precision: 0.9144), 33 (recall: 0.7709), 33 (true positives: 121493.5000), 11 (false positives: 9200.8889), 33 (false negatives: 66176.8889), 32 (total errors per million sequenced bases: 45947.5956)
34	minimap2/snver	188	34 (f-score: 0.8081), 4 (precision: 0.9303), 36 (recall: 0.7490), 36 (true positives: 114178.7222), 7 (false positives: 6782.2778), 36 (false negatives: 73491.6667), 35 (total errors per million sequenced bases: 48816.1556)
35	minimap2/platypus	190	36 (f-score: 0.6958), 1 (precision: 0.9325), 37 (recall: 0.6305), 37 (true positives: 78023.1667), 5 (false positives: 4627.0556), 37 (false negatives: 109647.2222), 37 (total errors per million sequenced bases: 69371.7194)
36	stampy/snvsniffer	205	37 (f-score: 0.4542), 12 (precision: 0.9107), 38 (recall: 0.3845), 38 (true positives: 29426.1111), 4 (false positives: 2520.3889), 38 (false negatives: 158244.2778), 38 (total errors per million sequenced bases: 98235.2622)
37	bwa-mem/snvsniffer	205	38 (f-score: 0.4397), 8 (precision: 0.9192), 39 (recall: 0.3708), 39 (true positives: 27041.7222), 3 (false positives: 2068.1667), 39 (false negatives: 160628.6667), 39 (total errors per million sequenced bases: 99432.2133)
38	novoalign/snvsniffer	207	40 (f-score: 0.4265), 2 (precision: 0.9324), 41 (recall: 0.3546), 41 (true positives: 25218.2222), 1 (false positives: 1671.5000), 41 (false negatives: 162452.1667), 41 (total errors per million sequenced bases: 100339.9689)
39	minimap2/snvsniffer	210	39 (f-score: 0.4357), 9 (precision: 0.9186), 40 (recall: 0.3675), 40 (true positives: 26412.1111), 2 (false positives: 2018.9444), 40 (false negatives: 161258.2778), 40 (total errors per million sequenced bases: 99795.1567)
40	stampy/gatk	210	32 (f-score: 0.8131), 34 (precision: 0.8678), 29 (recall: 0.8037), 29 (true positives: 131258.7778), 24 (false positives: 21433.3889), 29 (false negatives: 56411.6111), 33 (total errors per million sequenced bases: 47535.2133)
41	novoalign/gatk	218	35 (f-score: 0.7675), 23 (precision: 0.8879), 35 (recall: 0.7507), 35 (true positives: 114497.7222), 19 (false positives: 16908.6111), 35 (false negatives: 73172.6667), 36 (total errors per million sequenced bases: 54030.9350)
