## Supplementary Table 11 for "Genomic diversity affects the accuracy of bacterial SNP calling pipelines"

### Sheet: Supplementary Table 11
Supplementary Table 11. Proportion of strain-specific in silico SNPs detected in whole genome alignments between the strain genome and a representative genome.
Species	Strain	No. of in silico SNPs from this strain detected after whole genome alignment to the representative genome	Total no. of in silico SNPs introduced into this strain	% of in silico SNPs detected in whole genome alignment by both nucmer and ParSnp
Clostridioides difficile	08-00495	15663	17643	88.7774
	08ACD0030	15870	17397	91.2226
	09-00072	15539	17433	89.1355
	10-00071	15600	17416	89.5728
	10-00078	15295	17044	89.7383
	10-00253	15535	17390	89.3329
	12-00008	15541	17394	89.3469
	12-00011	15515	17401	89.1615
	630Derm	17234	17780	96.9291
	630deltaerm	17192	18035	95.3258
	ATCC9689=DSM1296	15657	17263	90.6969
	BR81	15610	17236	90.5663
	CD-10-00484	15627	17414	89.7381
	CD-17-01474	15697	17755	88.4089
	CD161	15435	18205	84.7844
	CD196	14649	16135	90.7902
	CDT4	15533	17854	87.0001
	DH-NAP11-106-ST-42	15872	17088	92.8839
	FDAARGOS_267	15513	17334	89.4946
	R0104a	15754	17717	88.9202
	R1	14164	16869	83.9647
	R2	14236	17031	83.5887
	R3	13752	16926	81.2478
	W0003a	15928	17139	92.9342
	W0022a	15902	17820	89.2368
	W0023a	15919	17253	92.268
	Z31	16205	19046	85.0835
Escherichia coli	09-00049	17050	22386	76.1637
	1223	17375	19447	89.3454
	14EC017	16871	21482	78.5355
	14EC020	15786	20333	77.6373
	2012C-4227	15993	21592	74.0691
	2013C-4465	16542	22483	73.5756
	2016C-3878	16241	20617	78.7748
	210221272	17318	19309	89.6887
	2149	16104	22827	70.548
	28RC1	16303	23485	69.4188
	317	15426	20472	75.3517
	350	16357	23074	70.8893
	51008369SK1	17438	19802	88.0618
	5CRE51	17178	20827	82.4795
	6666666.257727.embl	0	575	0	* this genome is excluded from analysis
	746	16343	20679	79.0319
	789	17641	21242	83.0477
	9000	16384	23653	69.2682
	94-3024	17058	20366	83.7572
	95JB1	16321	22279	73.2573
	ABWA45	16693	20990	79.5283
	AR436	17111	20534	83.3301
	AR_0006	16734	20725	80.7431
	AR_0017	15618	20904	74.713
	AR_0055	15963	21464	74.371
	AR_0069	17171	19499	88.0609
	AR_0151	17396	20006	86.9539
	AR_0369	17166	19987	85.8858
	ATCC25922	15084	20631	73.1133
	BH100Lsubstr.MG2017	15033	21007	71.5619
Klebsiella pneumoniae	002SK2	18812	21262	88.4771
	30660-NJST258_1	20200	22304	90.5667
	342	17079	23520	72.6148
	500_1420	20781	22529	92.2411
	AR_0087	19178	22057	86.9475
	AR_0096	18753	21052	89.0794
	AR_0115	21205	23138	91.6458
	AR_0138	19738	22331	88.3883
	AR_0146	20834	22176	93.9484
	ATCC43816KPPR1	19700	22491	87.5906
	ATCC700721-MGH78578	18674	20880	89.4349
	ATCCBAA-2146	20470	22521	90.8929
	BIC-1	20444	22534	90.7251
	CFSAN054111	18957	21638	87.6098
	DHQP1002001	18263	21500	84.9442
	F44	20784	22610	91.9239
	INF157	20345	21837	93.1676
	KP-1	19673	21574	91.1885
	KP69	20839	22809	91.3631
	KPHS1249	19314	22244	86.8279
	KPNIH29	19686	21984	89.5469
	KPNIH49	18883	22274	84.776
	KSB1_7E	19006	21489	88.4453
	Kp52.145	19135	22622	84.5858
	Kp_Goe_149832	20159	22729	88.6929
	Kp_Goe_154414	19765	21716	91.0158
	Kp_Goe_62629	20917	23196	90.175
	MNCRE69	20954	23273	90.0357
	PittNDM01	18924	21553	87.8022
	WCHKP13F2	19635	22064	88.9911
Listeria monocytogenes	07PF0776	11123	12828	86.7088
	08-6056	12040	13456	89.4768
	08-7374	12069	13295	90.7785
	08-7669	12079	13074	92.3895
	10-0811	11499	13371	85.9996
	10-0815	12062	13457	89.6336
	10-092876-0168	10898	13680	79.6637
	10-092876-0731LM5	12075	13355	90.4156
	10-092876-0769LM12	11157	12989	85.8958
	10-092876-1235LM8	12007	13145	91.3427
	10-092876-1559LM1	12043	13280	90.6852
	2015TE24968	12008	12757	94.1287
	81-0861	11184	13094	85.4132
	95-0093	12084	13314	90.7616
	ATCC51775	11979	13299	90.0744
	ATCC51779	12531	13276	94.3884
	CFSAN004330	11947	13184	90.6174
	CFSAN029793	11380	13327	85.3906
	CFSAN054108	10691	13245	80.7173
	FORC_049	11343	12975	87.422
	FSLR2-561	12429	13199	94.1662
	FW040025	12446	13369	93.096
	Finland1988	11937	12618	94.6029
	H34	11247	12679	88.7057
	IZSAM_Lm_15_17439_A144	11967	12783	93.6165
	LM850658	10580	12996	81.4097
	NTSN	11191	12940	86.4838
	PIR00545	12125	13337	90.9125
	PNUSAL000144	11947	12760	93.6285
	SLCC7179	12051	12812	94.0603
Mycobacterium tuberculosis	1458	17443	18154	96.0835
	22103	16431	17040	96.4261
	22115	16550	17181	96.3273
	2242	16961	18016	94.1441
	2279	17434	18353	94.9926
	26105	16473	17184	95.8624
	37004	16608	17243	96.3173
	49-02	16538	17222	96.0283
	7199-99	15927	16412	97.0448
	96075	15924	16486	96.591
	96121	15917	16556	96.1404
	BT1	16401	17083	96.0077
	BT2	16394	17079	95.9892
	Beijing	15746	16508	95.3841
	Beijing-391	15791	16401	96.2807
	Beijing-NITR203	16550	16924	97.7901
	Beijing-like	15419	16060	96.0087
	Beijing-like-1104	15932	16615	95.8893
	Beijing-like-35049	15921	16664	95.5413
	Beijing-like-36918	15906	16726	95.0975
	Beijing-like-38774	15926	16740	95.1374
	Beijing-like-50148	15912	16751	94.9913
	Beijing2014PNGD	14820	15300	96.8627
	CAS-NITR204	15870	16498	96.1935
	CDC1551	16203	16653	97.2978
	CTRI-2	15827	16341	96.8545
	DK9897	1416	16898	8.3797	* this genome is excluded from analysis
	EAI5	15818	16030	98.6775
	EAI5-NITR206	16319	16588	98.3783
Neisseria gonorrhoeae	32867	8774	10189	86.1125
	34530	8577	10243	83.7352
	34769	8782	10122	86.7615
	35-02	8595	9958	86.3125
	FA19	8788	10268	85.5863
	FA6140	8813	9972	88.3775
	FDAARGOS_204	8553	10115	84.5576
	FDAARGOS_205	8672	10275	84.399
	FDAARGOS_207	8454	10091	83.7776
	MS11	8266	9658	85.5871
	NCCP11945	9721	11758	82.6756
	NCTC13798	8629	10270	84.0214
	NCTC13799	8700	9990	87.0871
	NCTC13800	8535	10216	83.5454
Salmonella enterica	22495	16076	19038	84.4416
	A3EZ223	16787	19575	85.7573
	ATCC10720	16626	20286	81.958
	ATCC10722	16665	19722	84.4995
	ATCC11511	17209	18811	91.4837
	BL10	16989	20108	84.4888
	CFSAN002050	16269	20387	79.8009
	CFSAN003890	16590	20041	82.7803
	CFSAN051873	16858	19507	86.4203
	CVM19633	17045	19838	85.921
	DT2	16576	19242	86.1449
	EC20090641	16708	19389	86.1726
	FDAARGOS_70	16869	19448	86.739
	MFDS1004024	16394	19164	85.5458
	N1529-D3	16507	18947	87.122
	NC983	16563	19798	83.66
	NCTC5706	16372	19224	85.1644
	OLF-SE3-98983-4	16746	19235	87.06
	S-1643	15928	19804	80.4282
	S-1687	16749	19489	85.9408
	S-1850	16976	19150	88.6475
	S06004	15230	18011	84.5594
	SA19970510	16698	19265	86.6753
	SA20026234	16463	19928	82.6124
	SA20100345	12814	17926	71.4828
	SH12-003	16762	19592	85.5553
	SJTUF10984	16890	19454	86.8202
	USDA-ARS-USMARC-1728	16670	19626	84.9383
	USDA-ARS-USMARC-1781	16761	19237	87.129
	USDA-ARS-USMARC-1898	16831	19777	85.1039
Shigella dysenteriae	1617	17196	24520	70.1305
Staphylococcus aureus	2148.C01	11608	12677	91.5674
	29b_MRSA	11653	12632	92.2498
	55-99-44	10435	11795	88.4697
	AR461	10580	12475	84.8096
	AR_0225	11222	12505	89.7401
	CFSAN007835	10084	11397	88.4794
	CFSAN007851	11000	11932	92.1891
	CFSAN007896	10572	12376	85.4234
	CFSAN064038	10455	12540	83.3732
	DSM20231	11577	12118	95.5356
	FDAARGOS_159	11023	12314	89.516
	GR2	10985	12059	91.0938
	HPV107	11011	12677	86.8581
	JS395	10200	12004	84.9717
	K5	10604	11906	89.0643
	MRSA107	11253	13730	81.9592
	NRS484	10489	12039	87.1252
	O46	11507	12997	88.5358
	SA268	10301	12110	85.0619
	SR434	10852	12443	87.2137
	ST20130938	10675	11805	90.4278
	ST20130943	10750	11943	90.0109
	SVH7513	11592	12808	90.5059
	TMUS2126	10527	12006	87.6812
	Tager104	10369	12134	85.4541
	USA300-SUR19	11814	12963	91.1363
	USA300-SUR20	11801	12914	91.3814
	UTSWMRSA55	11579	12754	90.7872
	V2200	10656	11486	92.7738
	ZJ5499	10933	12447	87.8364
Streptococcus pneumoniae	11A	7340	9122	80.4648
	19F	7639	8936	85.4857
	335	7586	9341	81.2119
	670-6B	7717	10034	76.9085
	70585	7791	9828	79.2735
	A45	6887	8339	82.5878
	A66	7741	8973	86.2699
	AP200	7820	9791	79.8693
	ATCC700669	7357	9065	81.1583
	CGSP14	7477	9494	78.755
	D39	8168	8569	95.3203
	D39V	8290	8571	96.7215
	G54	7760	9413	82.4392
	Hungary19A-6	7402	9621	76.9359
	INV104	7051	7908	89.1629
	INV200	7278	8439	86.2424
	JJA	7633	9349	81.6451
	KK0981	7686	9601	80.0542
	NCTC7465	7485	9240	81.0065
	NT_110_58	7101	9834	72.2087
	OXC141	7080	7902	89.5976
	P1031	7553	9235	81.7867
	SNP034156	7071	7756	91.1681
	SNP034183	7018	7838	89.5381
	SNP994038	7033	7841	89.6952
	SNP994039	7039	7835	89.8405
	SP49	7497	9719	77.1376
	SP61	7527	9095	82.7598
	SP64	7558	9097	83.0823
	ST556	7666	9673	79.2515
	TCH8431-19A	7934	9947	79.7627
	TIGR4-ATCCBAA-334	7832	9303	84.1879
	Taiwan19F-14	7491	9227	81.1857
	Xen35	7657	9101	84.1336
	gamPNI0373	7730	9302	83.1004
