## Supplementary Table 12 for "Genomic diversity affects the accuracy of bacterial SNP calling pipelines"

### Sheet: Supplementary Table 12
Supplementary Table 12. VCF filtering parameters, as used by BCFtools.
As different variant callers populate VCFs with different information (or the same information using different abbreviations), it is not possible to filter the entire set of VCFs to a common set of criteria, unless these criteria are intentionally restricted in scope.
This table contains the parameters used for filtering VCFs with the 'filter' module of BCFtools, specifically the -e (exclude) parameter. Where it was not possible to apply a certain criterion, because the VCF did not contain the required information, the relevant cell is greyed out.
Filter criterion	Variant caller
	16GT	Freebayes	GATK	lofreq	mpileup	Platypus	Snippy	SNVer	SNVSniffer	Strelka	VarScan
Require a minimum Phred score of 20	-e '%QUAL<20'	-e '%QUAL<20'	-e '%QUAL<20'	-e '%QUAL<20'	-e '%QUAL<20'	-e '%QUAL<20'	-e '%QUAL<20'	N/A	N/A	-e '%QUAL<20'	N/A
Require over 5 reads mapped at that position	-e 'DP<=5'	-e 'DP<=5'	-e 'DP<=5'	-e '(DP4[2]+DP4[3])<=5'	-e '(DP4[2]+DP4[3])<=5'	-e 'TR<=5'	-e 'DP<=5'	-e 'DP<=5'	-e 'DP<=5'	-e 'DP<=5'	-e 'DP<=5'
Require 1 or more reads in each direction in support of the variant	-e '(DP8[0] == 0 && DP8[2] == 0 && DP8[4] == 0 && DP8[6] == 0) || (DP8[1] == 0 && DP8[3] == 0 && DP8[5] == 0 && DP8[7] == 0)'	-e 'SAF == 0 || SAR == 0'	N/A	-e 'DP4[2] == 0 || DP4[3] == 0'	-e 'DP4[2] == 0 || DP4[3] == 0'	-e 'NF == 0 || NR == 0'	N/A	-e 'AC1 == 0 || AC2 == 0'	N/A	-e 'ADF[*:1] == 0 || ADR[*:1] == 0'	-e 'ADF == 0 || ADR == 0'
Require that >75% of reads must support the alternative allele	-e 'FRAC<0.75'	-e '((SAF+SAR)/(SRF+SRR))<3'	N/A	-e '((DP4[2]+DP4[3])/(DP4[0]+DP4[1]))<3'	-e '((DP4[2]+DP4[3])/(DP4[0]+DP4[1]))<3'	-e '(TR/(TC-TR))<3'	-e '(AO/RO)<3'	-e '((AC1+AC2)/(RC1+RC2))<3'	N/A	-e '((ADF[*:1]+ADR[*:1])/(ADF[*:0]+ADR[*:0]))<3'	-e '((ADF+ADR)/(RDF+RDR))<3'
Notes
VarScan: while the QUAL field (Phred score for each SNP call) is not populated in VarScan VCFs, making it impossible to filter on minimum Phred score, the DP field implicitly accounts for call confidence anyway, being the read depth of bases with Phred score >= 15.
