## Supplementary material for "Genomic diversity affects the accuracy of bacterial SNP calling pipelines": Table 1

### Sheet: Table 1
Table 1. Summary of pipeline performance across all species' genomes.
Performance measure	Top ranked pipeline(s) (when the reference genome is the same as the source of the reads)	Top ranked pipeline(s) (when the reference genome is divergent from the reads)	Top ranked pipeline(s) (averaged across all simulations)
F-score	bwa-mem with freebayes/gatk, minimap2 with freebayes/gatk, novoalign/gatk, stampy/gatk (0.994)	snippy (0.982) *	novoalign with lofreq/mpileup, snippy (0.986)
Precision (specificity)	snippy, bwa-mem/minimap2/novoalign/stampy with 16GT/freebayes/gatk/lofreq/mpileup/platypus/snver/strelka/varscan (1.000)	novoalign/snvsniffer (0.971)	novoalign/snvsniffer (0.986)
Recall (sensitivity)	bwa-mem/novoalign/stampy with gatk (0.989)	bwa-mem with 16GT/freebayes, stampy/freebayes (0.997)	bwa-mem/minimap2/stampy with freebayes (0.992)
No. of true positive calls	novoalign/gatk (15,777)	bwa-mem/freebayes (13,829)	bwa-mem/freebayes (14,791)
No. of false positive calls	stampy with mpileup/platypus (0.000)	novoalign/snvsniffer (1.825)	novoalign/snvsniffer (0.913)
No. of false negative calls	novoalign/gatk (0.941)	bwa-mem/freebayes (0.188)	bwa-mem/freebayes (0.641)
Total no. of errors (FP + FN calls) per million sequenced bases	novoalign/gatk (0.944)	snippy (2.627) *	snippy (2.125)
Sum of ranks for all previous measures	novoalign/gatk (10)	snippy (20) *	novoalign/mpileup (42)
Numbers in parentheses refer to the median value, across all simulations, for each performance measure.
Snippy is based upon a BWA-mem/freebayes pipeline, although under default parameters shows improved performance. When the reference genome diverges from the reads and compared to the rank 1 position of Snippy, BWA-mem/freebayes has a median F-score of 0.965 (ranking 12 out of 41 pipelines), a median number of errors per million sequenced bases of 5.265 (ranking 26 out of 41 pipelines), and a sum …
