## Supplementary material for "Genomic diversity affects the accuracy of bacterial SNP calling pipelines": Table 2

### Sheet: Table 2
Table 2. Overall performance of each pipeline per species, calculated as the sum of seven ranks, when reads are aligned to a divergent genome.
Pipeline	Clostridiodes difficile	Escherichia coli	Klebsiella pneumoniae	Listeria monocytogenes	Mycobacterium tuberculosis	Neisseria gonorrhoea	Salmonella enterica	Shigella dysenteriae	Staphylococcus aureus	Streptococcus pneumoniae	Sum of ranks	Range of ranks
snippy *	2	1	1	1	5	1	1	2	1	1	16	4
novoalign/lofreq	1	2	3	10	3	4	2	1	3	2	31	9
novoalign/mpileup	3	3	4	9	2	10	5	4	2	3	45	8
novoalign/16GT	5	5	6	8	8	12	3	18	6	6	77	15
novoalign/snver	4	4	5	12	12	14	4	14	4	10	83	10
minimap2/mpileup	10	6	2	20	9	13	9	9	7	15	100	18
novoalign/strelka	6	9	13	7	13	27	8	11	11	4	109	23
bwa-mem/mpileup	12	14	15	2	7	8	19	17	8	9	111	17
minimap2/strelka	8	11	10	21	15	6	11	12	10	7	111	15
bwa-mem/snver	9	10	11	5	21	2	10	21	14	12	115	19
minimap2/lofreq	20	8	7	18	10	17	18	3	9	14	124	17
novoalign/freebayes	7	13	12	14	1	22	6	24	18	17	134	23
bwa-mem/16GT	22	18	20	6	19	15	17	5	13	8	143	17
bwa-mem/strelka	16	25	22	4	16	5	26	7	17	5	143	22
bwa-mem/lofreq	18	16	19	3	11	20	24	19	5	11	146	21
minimap2/freebayes	14	12	9	15	4	25	7	23	19	18	146	21
minimap2/16GT	21	15	14	16	18	18	16	6	12	13	149	15
minimap2/snver	11	7	8	25	22	3	12	26	15	22	151	23
bwa-mem/freebayes *	15	17	16	13	6	19	13	16	21	16	152	15
novoalign/varscan	13	19	17	17	20	16	15	13	16	21	167	8
bwa-mem/varscan	17	24	21	11	30	9	23	29	23	23	210	21
bwa-mem/platypus	31	23	25	19	36	7	22	10	24	20	217	29
stampy/strelka	24	27	27	22	25	11	32	15	20	19	222	21
minimap2/varscan	19	21	18	29	32	26	21	31	22	25	244	14
novoalign/platypus	29	20	23	23	28	32	14	25	30	27	251	18
minimap2/platypus	23	22	24	34	34	21	20	22	25	29	254	14
stampy/freebayes	26	26	26	24	33	30	29	30	26	24	274	9
bwa-mem/gatk	27	28	32	26	26	31	28	28	27	26	279	6
stampy/mpileup	36	32	29	28	14	23	35	27	31	30	285	22
novoalign/gatk	28	29	31	27	23	34	25	34	28	31	290	11
stampy/lofreq	37	33	30	30	17	29	37	20	32	32	297	20
minimap2/gatk	25	31	33	33	24	35	27	35	34	28	305	11
stampy/gatk	34	34	35	31	27	37	30	32	33	34	327	10
stampy/platypus	38	35	39	35	37	24	33	8	41	39	329	33
novoalign/snvsniffer	33	30	28	32	38	33	31	38	36	33	332	10
stampy/snver	30	39	34	41	29	28	40	37	38	35	351	13
bwa-mem/snvsniffer	32	36	36	38	39	39	34	39	29	38	360	10
stampy/16GT	40	38	37	37	35	36	39	33	39	36	370	7
stampy/varscan	41	40	38	39	31	38	41	36	40	37	381	10
minimap2/snvsniffer	35	37	40	40	40	40	36	40	35	40	383	5
stampy/snvsniffer	39	41	41	36	41	41	38	41	37	41	396	5
* Snippy is based upon a BWA-mem/freebayes pipeline but under default parameters, shows improved performance.
